# Ancient genomes from the siege and destruction of Middle Bronze Age Roca Vecchia (Apulia, Italy) shed light on Aegean contacts and conflicts

**DOI:** 10.64898/2025.12.15.694319

**Authors:** Serena Aneli, Valeria Nicolini, Giorgia Vincenti, Francesco Montinaro, Stefania Sasso, Tina Saupe, Helja Kabral, Anu Solnik, Kristiina Tambets, Riccardo Guglielmino, Pier Francesco Fabbri, Luca Pagani

**Affiliations:** Department of Public Health Science and Pediatrics, University of Turin; Department of Biology and Biotechnology “L. Spallanzani”, University of Pavia; Physical Anthropology Laboratory, University of Salento; Department of Biology, University of Bari; Institute of Genomics, University of Tartu; Human Evolution, Department of Organismal Biology, Evolutionary Biology Centre, Uppsala University, Uppsala, Sweden; Museo Fiorentino di Preistoria; Department of Biology, University of Padova

## Abstract

**Background:** Roca Vecchia, an iconic Bronze Age stronghold in Apulia, Southern Italy, was completely destroyed during a siege between the end of the 15th century BCE and the beginning of the 14th century BCE. During the siege, seven of the local people hid within the stronghold walls. Two others, who could have been as well attackers as defenders, were found under the ruins of the main gate. The material culture found at Roca Vecchia and associated with the period of the siege includes Minoan-type pottery produced from local clay, imported Aegean pottery and an Aegean-type dagger, pointing to an established relationship between the site and the Minoan civilization. Therefore, the site offers an unprecedented opportunity to characterise the genetic components of the population inhabiting an indigenous settlement with increasing contacts with the Aegean world, and to shed light on the demic or cultural modes of the Minoan presence in the central Mediterranean.

**Results:** With our work, we sampled six out of nine available unburied Middle Bronze Age individuals, contemporary with the siege and destruction of the site, and obtained genome-wide information for two individuals. When compared with available Minoan, Apulian and broadly Mediterranean genomes, the individuals showed a characteristic Bronze/Iron Age Italian peninsula genetic signature, with limited contribution from Minoans.

**Conclusions:** We conclude that the local population of Roca Vecchia, at the moment of the siege, was predominantly autochthonous, with a minoritarian Minoan component. A Minoan genetic signal is indeed likely present in one out of two analysed individuals who were certainly part of the dwellers of Roca Vecchia. This confirms previous hypotheses supposing that a nucleus of “foreigners” coming from the Minoan world was living in the site and mixed with locals. Archaeological data suggest that the Roca Vecchia Aegean population component probably increased in the following centuries.
