## Supplementary material for "Ancient genomes from the siege and destruction of Middle Bronze Age Roca Vecchia (Apulia, Italy) shed light on Aegean contacts and conflicts": Table S1.xlsx

### Sheet: Foglio1
Supplementary Table 1. Archaeological and ancient DNA data of the individuals under study.
Archaeological ID	Genetic ID	Site	Region (country)	Latitude	Longitude	Anatomical element	Morphological sex	Age at death (years old)	Age determination method	NextSeq500/550 sequencing (yes/no)?	Covered bases	Reads raw FASTQ	Reads out of trim	Reads mapped including duplicates	Number of duplicate reads	Ratio duplicated mapped	Read lenght average	Ratio mapped trimmed (endogenous DNA)	Whole Genome Coverage (x)	X-chromosome coverage (x)	Covered bases (X-chromosome)	Y-chromosome coverage (x)	Covered bases (Y)	Genetic Sex	MT coverage (x)	Covered bases (MT)	mtDNA contamination (%)	Read length average (MT)	C to T substitution frequency (5' end)	Male X contamination		Mitochondrial HG	Assignment quality (HaploGrep2)	SNPs called on 1240k Allen Dataset	SNPs called on 1240k_HO Allen Dataset
ROCA US 2616 ind.D	ROC001	Roca Vecchia	Apulia (Italy)	40.2875	18.4267	left petrous bone	n.a	8-10	Dental	yes	972438447	133142392	106899640	33491212	1358389	0.04	45	0.313296	0.432	0.417	49767797	0.00522	103712	XX	22.5	15553	0.06	46	0.3011	n.a	n.a	J1	0.7648	488215	254249
ROC RA2 US813	ROC002	Roca Vecchia	Apulia (Italy)	40.2875	18.4267	right petrous bone	Male (?)	~18	Radiological pulp tooth ratio	yes	12944	10536569	9069627	733	18	0.0245	35	8.08E-05	4.66E-06	4.00E-06	604	1.17E-06	3	n.a	0	0	n.a	0	0.1011	n.a	n.a	H2a2a1	0.5	n.a	n.a
ROCA US 2616 ind.E	ROC003	Roca Vecchia	Apulia (Italy)	40.2875	18.4267	tooth (incisor)	n.a	~4	Dental	yes	768674	11674763	8576102	28252	2398	0.084	38	0.00329427	0.00027	0.000139	20949	8.78E-05	2253	consistent with XY	0.0177	274	n.a	33	0.4404	n.a	n.a	JT	0.5379	n.a	n.a
ROCA US 2616 ind.G	ROC004	Roca Vecchia	Apulia (Italy)	40.2875	18.4267	tooth (upper left molar 1)	n.a	2025-06-08	Dental	yes	543613	12529380	9399921	16210	209	0.0128	42	0.00172448	0.000191	9.76E-05	14562	5.18E-05	1328	consistent with XY	0.0581	89	n.a	40	0.33	n.a	n.a	H1	0.5429	n.a	n.a
ROCA US 2616 ind.A	ROC005	Roca Vecchia	Apulia (Italy)	40.2875	18.4267	left petrous bone	Male	> 30	Pubic symphisis	no	n.a	n.a	n.a	n.a	n.a	n.a	n.a	n.a	n.a	n.a	n.a	n.a	n.a	n.a	n.a	n.a	n.a	n.a	n.a	n.a	n.a	n.a	n.a	n.a	n.a
ROCA US 2616 ind.C	ROC006	Roca Vecchia	Apulia (Italy)	40.2875	18.4267	right petrous bone	n.a	16-17	Ossification	yes	75582842	22224539	17615117	1941146	62175	0.03203	49	0.11	0.0269	0.0137	2047699	0.00806	201818	XY	1.34	10778	na	48	0.3709	0.3371	0.3022	J	0.5862	28363	14983
