## Supplementary material for "Ancient genomes from the siege and destruction of Middle Bronze Age Roca Vecchia (Apulia, Italy) shed light on Aegean contacts and conflicts": Table S9.xlsx

### Sheet: 2_sources
Supplementary Table 9. qpADM results for a "proximal" model including European Chalcolithic (Czech_C_Baalberge), and Yamnaya as sources (see Methods).
target	source_1	source_2	prop_1	prop_2	sd_1	sd_2	output	p-value
Croatia_LateC_EBA_Vucedol_oSteppe	Czech_C_Baalberge	Russia_Samara_EBA_Yamnaya	0.426	0.574	0.047	0.047	Yes	0.511412
Croatia_MBA_Cetina_1d.rel.I19027.possible.1d.rel.I19020	Czech_C_Baalberge	Russia_Samara_EBA_Yamnaya	0.653	0.347	0.045	0.045	Yes	0.0225575
Croatia_MBA_Cetina_lc	Czech_C_Baalberge	Russia_Samara_EBA_Yamnaya	0.549	0.451	0.163	0.163	Yes	0.5583
Croatia_MBA_Cetina_o	Czech_C_Baalberge	Russia_Samara_EBA_Yamnaya	0.604	0.396	0.071	0.071	Yes	0.0420895
Croatia_MBA_dup.or.1d.rel.I19017	Czech_C_Baalberge	Russia_Samara_EBA_Yamnaya	0.661	0.339	0.057	0.057	Yes	0.734663
Croatia_MBA_possible.dup.I19023_lc	Czech_C_Baalberge	Russia_Samara_EBA_Yamnaya	0.544	0.456	0.13	0.13	Yes	0.461839
Croatia_MLBA_1d.rel.I18077	Czech_C_Baalberge	Russia_Samara_EBA_Yamnaya	0.541	0.459	0.043	0.043	Yes	0.275129
Croatia_MLBA_1d.rel.I18739	Czech_C_Baalberge	Russia_Samara_EBA_Yamnaya	0.705	0.295	0.06	0.06	Yes	0.858675
Croatia_MLBA_alt	Czech_C_Baalberge	Russia_Samara_EBA_Yamnaya	0.613	0.387	0.022	0.022	Yes	0.067907
Croatia_MLBA_brother.I18078.father.I18071	Czech_C_Baalberge	Russia_Samara_EBA_Yamnaya	0.619	0.381	0.026	0.026	Yes	0.650923
Croatia_MLBA_lc	Czech_C_Baalberge	Russia_Samara_EBA_Yamnaya	0.68	0.32	0.056	0.056	Yes	0.262197
Croatia_Popova_RomanP.SG	Czech_C_Baalberge	Russia_Samara_EBA_Yamnaya	0.538	0.462	0.022	0.022	Yes	0.0753977
Gibraltar_EBA	Czech_C_Baalberge	Russia_Samara_EBA_Yamnaya	0.793	0.207	0.019	0.019	Yes	0.634478
Gibraltar_EN	Czech_C_Baalberge	Russia_Samara_EBA_Yamnaya	0.994	0.006	0.024	0.024	Yes	0.106327
Greece_Delphi_IA_lc	Czech_C_Baalberge	Russia_Samara_EBA_Yamnaya	0.688	0.312	0.103	0.103	Yes	0.531785
Italy_Gattolino_CA_lc.SG	Czech_C_Baalberge	Russia_Samara_EBA_Yamnaya	0.919	0.081	0.117	0.117	Yes	0.0661381
Italy_Imperial_oCentralEuropean.R116	Czech_C_Baalberge	Russia_Samara_EBA_Yamnaya	0.624	0.376	0.023	0.023	Yes	0.259254
Italy_Imperial_oCentralEuropean.R37	Czech_C_Baalberge	Russia_Samara_EBA_Yamnaya	0.675	0.325	0.023	0.023	Yes	0.0632843
Italy_LaSassa_CA.SG_1d.rel.LSC002	Czech_C_Baalberge	Russia_Samara_EBA_Yamnaya	0.973	0.027	0.041	0.041	Yes	0.12242
Italy_North_BellBeaker_3	Czech_C_Baalberge	Russia_Samara_EBA_Yamnaya	0.654	0.346	0.025	0.025	Yes	0.252521
Italy_North_Remedello_EBA.SG	Czech_C_Baalberge	Russia_Samara_EBA_Yamnaya	0.986	0.014	0.027	0.027	Yes	0.0813469
Italy_PianSultano_BA.SG	Czech_C_Baalberge	Russia_Samara_EBA_Yamnaya	0.717	0.283	0.014	0.014	Yes	0.245233
Italy_ReginaMargherita_BA.SG	Czech_C_Baalberge	Russia_Samara_EBA_Yamnaya	0.706	0.294	0.033	0.033	Yes	0.0377684
Italy_Sardinia_BA_Nuragic_o	Czech_C_Baalberge	Russia_Samara_EBA_Yamnaya	1.001	-0.001	0.015	0.015	No	0.391585
Italy_Sardinia_C_o	Czech_C_Baalberge	Russia_Samara_EBA_Yamnaya	1.034	-0.034	0.021	0.021	No	0.0257022
Italy_Sardinia_EBA_dup.SUC006.SG	Czech_C_Baalberge	Russia_Samara_EBA_Yamnaya	1.045	-0.045	0.023	0.023	No	0.0606067
Italy_Sardinia_EBA_Nuragic	Czech_C_Baalberge	Russia_Samara_EBA_Yamnaya	0.98	0.02	0.021	0.021	Yes	0.45366
Italy_Sardinia_EBA_Nuragic_mother.SUC003	Czech_C_Baalberge	Russia_Samara_EBA_Yamnaya	1.056	-0.056	0.021	0.021	No	0.0879453
Italy_Sardinia_EBA_Nuragic_mother.SUC003_dup.SUC002.SG	Czech_C_Baalberge	Russia_Samara_EBA_Yamnaya	1.064	-0.064	0.023	0.023	No	0.515936
Italy_Sardinia_MBA_contam	Czech_C_Baalberge	Russia_Samara_EBA_Yamnaya	1.007	-0.007	0.054	0.054	No	0.0295919
Italy_Sardinia_N_lc	Czech_C_Baalberge	Russia_Samara_EBA_Yamnaya	0.982	0.018	0.06	0.06	Yes	0.0745387
Italy_Sardinia_N_o.SG	Czech_C_Baalberge	Russia_Samara_EBA_Yamnaya	1.053	-0.053	0.023	0.023	No	0.183979
Italy_Sicily_BellBeaker	Czech_C_Baalberge	Russia_Samara_EBA_Yamnaya	0.893	0.107	0.064	0.064	Yes	0.276726
Italy_Sicily_BellBeaker_possmisdated_lc	Czech_C_Baalberge	Russia_Samara_EBA_Yamnaya	0.42	0.58	0.287	0.287	Yes	0.994255
Italy_Sicily_EBA_o2	Czech_C_Baalberge	Russia_Samara_EBA_Yamnaya	0.583	0.417	0.025	0.025	Yes	0.449562
Italy_South_N_oWHG.SG	Czech_C_Baalberge	Russia_Samara_EBA_Yamnaya	0.965	0.035	0.024	0.024	Yes	0.0418369
Italy_Tuscany_Grosseto_Etruscan_oSteppe	Czech_C_Baalberge	Russia_Samara_EBA_Yamnaya	0.557	0.443	0.024	0.024	Yes	0.687152
Italy_Tuscany_Grosseto_Etruscan_oSteppe_1d.rel.CSN009	Czech_C_Baalberge	Russia_Samara_EBA_Yamnaya	0.723	0.277	0.045	0.045	Yes	0.183441
Italy_Tuscany_Pisa_Etruscan	Czech_C_Baalberge	Russia_Samara_EBA_Yamnaya	0.736	0.264	0.021	0.021	Yes	0.0111422
Macedonia_IA_lc	Czech_C_Baalberge	Russia_Samara_EBA_Yamnaya	0.759	0.241	0.115	0.115	Yes	0.775136
Montenegro_IA	Czech_C_Baalberge	Russia_Samara_EBA_Yamnaya	0.516	0.484	0.021	0.021	Yes	0.369025
Morocco_N.SG	Czech_C_Baalberge	Russia_Samara_EBA_Yamnaya	0.952	0.048	0.046	0.046	Yes	0.256125
ROC006	Czech_C_Baalberge	Russia_Samara_EBA_Yamnaya	0.76	0.24	0.061	0.061	Yes	0.189852
Serbia_BA_o	Czech_C_Baalberge	Russia_Samara_EBA_Yamnaya	0.651	0.349	0.024	0.024	Yes	0.818164
Serbia_EBA_Yamnaya	Czech_C_Baalberge	Russia_Samara_EBA_Yamnaya	0.118	0.882	0.031	0.031	Yes	0.897208
Serbia_Mokrin_EBA_Maros_1d.rel.MOK12.SG	Czech_C_Baalberge	Russia_Samara_EBA_Yamnaya	0.701	0.299	0.027	0.027	Yes	0.905337
Serbia_Mokrin_EBA_Maros_1d.rel.MOK15.SG	Czech_C_Baalberge	Russia_Samara_EBA_Yamnaya	0.65	0.35	0.024	0.024	Yes	0.014136
Serbia_Mokrin_EBA_Maros_1d.rel.MOK32.SG	Czech_C_Baalberge	Russia_Samara_EBA_Yamnaya	0.648	0.352	0.025	0.025	Yes	0.144332
Serbia_Mokrin_EBA_Maros_contam	Czech_C_Baalberge	Russia_Samara_EBA_Yamnaya	0.553	0.447	0.031	0.031	Yes	0.238141
Serbia_Sirmium_LateRoman.SG	Czech_C_Baalberge	Russia_Samara_EBA_Yamnaya	0.553	0.447	0.024	0.024	Yes	0.531377
Serbia_Viminacium_Roman_elite_1.SG	Czech_C_Baalberge	Russia_Samara_EBA_Yamnaya	0.467	0.533	0.014	0.014	Yes	0.0155417
Slovenia_MBA	Czech_C_Baalberge	Russia_Samara_EBA_Yamnaya	0.66	0.34	0.022	0.022	Yes	0.244368
Slovenia_MIA_oSouth	Czech_C_Baalberge	Russia_Samara_EBA_Yamnaya	0.758	0.242	0.021	0.021	Yes	0.0192673
Spain_Almoloya_Argar	Czech_C_Baalberge	Russia_Samara_EBA_Yamnaya	0.787	0.213	0.017	0.017	Yes	0.301464
Spain_Almoloya_Argar_1d.rel.ALM062	Czech_C_Baalberge	Russia_Samara_EBA_Yamnaya	0.764	0.236	0.05	0.05	Yes	0.461341
Spain_Almoloya_Argar_daughter.ALM017	Czech_C_Baalberge	Russia_Samara_EBA_Yamnaya	0.786	0.214	0.022	0.022	Yes	0.44403
Spain_Almoloya_Argar_Late	Czech_C_Baalberge	Russia_Samara_EBA_Yamnaya	0.809	0.191	0.013	0.013	Yes	0.0428672
Spain_Almoloya_Argar_son.ALM015.ALM016	Czech_C_Baalberge	Russia_Samara_EBA_Yamnaya	0.76	0.24	0.029	0.029	Yes	0.0101278
Spain_Aritgues_LBA	Czech_C_Baalberge	Russia_Samara_EBA_Yamnaya	0.704	0.296	0.03	0.03	Yes	0.0875718
Spain_Aritgues_LBA_father.or.son.EFA006	Czech_C_Baalberge	Russia_Samara_EBA_Yamnaya	0.68	0.32	0.031	0.031	Yes	0.353807
Spain_Bastida_Argar	Czech_C_Baalberge	Russia_Samara_EBA_Yamnaya	0.796	0.204	0.014	0.014	Yes	0.0384016
Spain_Bastida_Argar_Late	Czech_C_Baalberge	Russia_Samara_EBA_Yamnaya	0.785	0.215	0.019	0.019	Yes	0.295846
Spain_Bastida_Argar_Late_1d.rel.BAS006.BAS018.BAS003	Czech_C_Baalberge	Russia_Samara_EBA_Yamnaya	0.831	0.169	0.042	0.042	Yes	0.605717
Spain_C_contam	Czech_C_Baalberge	Russia_Samara_EBA_Yamnaya	0.821	0.179	0.053	0.053	Yes	0.0317685
Spain_C_father.or.son.I0460	Czech_C_Baalberge	Russia_Samara_EBA_Yamnaya	0.895	0.105	0.033	0.033	Yes	0.155827
Spain_C_lc	Czech_C_Baalberge	Russia_Samara_EBA_Yamnaya	0.939	0.061	0.043	0.043	Yes	0.168001
Spain_C_lc.SG	Czech_C_Baalberge	Russia_Samara_EBA_Yamnaya	0.812	0.188	0.084	0.084	Yes	0.313121
Spain_EBA_1d.rel.I4561	Czech_C_Baalberge	Russia_Samara_EBA_Yamnaya	0.772	0.228	0.026	0.026	Yes	0.102325
Spain_EBA_Mallorca	Czech_C_Baalberge	Russia_Samara_EBA_Yamnaya	0.633	0.367	0.029	0.029	Yes	0.0380239
Spain_EBA_oNorthEurope_1d.rel.I4560	Czech_C_Baalberge	Russia_Samara_EBA_Yamnaya	0.618	0.382	0.018	0.018	Yes	0.996231
Spain_EN_o.SG	Czech_C_Baalberge	Russia_Samara_EBA_Yamnaya	0.978	0.022	0.051	0.051	Yes	0.0563471
Spain_Formentera_MBA	Czech_C_Baalberge	Russia_Samara_EBA_Yamnaya	0.711	0.289	0.031	0.031	Yes	0.760187
Spain_LaHorna_BA_1d.LHO001	Czech_C_Baalberge	Russia_Samara_EBA_Yamnaya	0.797	0.203	0.022	0.022	Yes	0.202088
Spain_LBA	Czech_C_Baalberge	Russia_Samara_EBA_Yamnaya	0.817	0.183	0.049	0.049	Yes	0.782754
Spain_LN.SG	Czech_C_Baalberge	Russia_Samara_EBA_Yamnaya	0.96	0.04	0.021	0.021	Yes	0.277932
Spain_MBA_Formentera_noUDG	Czech_C_Baalberge	Russia_Samara_EBA_Yamnaya	0.739	0.261	0.023	0.023	Yes	0.0279618
Spain_MLN_1d.rel.I7594	Czech_C_Baalberge	Russia_Samara_EBA_Yamnaya	1.044	-0.044	0.064	0.064	No	0.122536
Spain_MLN_lc	Czech_C_Baalberge	Russia_Samara_EBA_Yamnaya	0.934	0.066	0.12	0.12	Yes	0.212219
Spain_MLN_o_contam_lc	Czech_C_Baalberge	Russia_Samara_EBA_Yamnaya	0.798	0.202	0.092	0.092	Yes	0.501402
Spain_MolinosPapel_Early_Argar	Czech_C_Baalberge	Russia_Samara_EBA_Yamnaya	0.825	0.175	0.02	0.02	Yes	0.290246
Spain_MolinosPapel_Early_Argar_father.or.son.MDP003	Czech_C_Baalberge	Russia_Samara_EBA_Yamnaya	0.763	0.237	0.034	0.034	Yes	0.891545
Spain_SE_CabezoRedondo_BA	Czech_C_Baalberge	Russia_Samara_EBA_Yamnaya	0.767	0.233	0.022	0.022	Yes	0.696681
Spain_SE_Iberia_BA_Argar	Czech_C_Baalberge	Russia_Samara_EBA_Yamnaya	0.834	0.166	0.016	0.016	Yes	0.415968
Spain_SE_Iberia_BA_Valencian	Czech_C_Baalberge	Russia_Samara_EBA_Yamnaya	0.786	0.214	0.011	0.011	Yes	0.023562
Spain_SE_Iberia_CA_father.CDP011	Czech_C_Baalberge	Russia_Samara_EBA_Yamnaya	0.945	0.055	0.034	0.034	Yes	0.575599
Spain_SE_Iberia_CA_father.or.son.CDP006	Czech_C_Baalberge	Russia_Samara_EBA_Yamnaya	0.965	0.035	0.037	0.037	Yes	0.180103
Spain_SW_Iberia_CA_o	Czech_C_Baalberge	Russia_Samara_EBA_Yamnaya	0.939	0.061	0.047	0.047	Yes	0.857273
